# Endosome dysfunction leads to gain-of-function TLR7 and human lupus

**DOI:** 10.1101/2023.04.03.535356

**Authors:** Harshita Mishra, Claire Schlack-Leigers, Ee Lyn Lim, Oliver Thieck, Thomas Magg, Johannes Raedler, Christine Wolf, Christoph Klein, Helge Ewers, Min Ae Lee-Kirsch, David Meierhofer, Fabian Hauck, Olivia Majer

## Abstract

Hyperactive Toll-like receptor (TLR) 7 signaling has long been appreciated as a driver of autoimmune disease by breaking tolerance to self-nucleic acids in mouse models^1–5^. Recently, mutations in TLR7 or its associated regulator UNC93B1^6, 7^, were identified as monogenic causes of human lupus; the unifying feature of these mutations being TLR7 gain-of-function. TLR7 is an intracellular transmembrane receptor, sensing RNA breakdown products within late endosomes^8, 9^. Hence, its function depends on intricate transport mechanisms and membrane interactions within the endomembrane network. Whether perturbations of any of these endosome-related processes can give rise to TLR7 gain-of-function and facilitate self-reactivity has not been investigated. Here, we show that a dysregulated endosomal compartment leads to unrestricted TLR7 signaling and human lupus. The late endosomal BLOC-1-related protein complex (BORC) together with the small Arf1-like GTPase Arl8b controls TLR7 protein levels, and a direct interaction between Arl8b and Unc93b1 is required to regulate TLR7 turnover. We identified an amino acid insertion in UNC93B1 in a patient with childhood-onset lupus, which reduces the interaction with the BORC-Arl8b complex and leads to endosomal TLR7 accumulation. Therefore, a failure to control the proper progression of TLR7 through its endocytic life cycle is sufficient to break immunological tolerance to nucleic acids in humans. Our results highlight the importance of an intact endomembrane system to prevent autoimmune disease. As the cellular mechanisms restricting TLR7 signaling can be manifold, identifying and stratifying lupus patients based on a TLR7-driven pathogenesis could be a viable strategy towards a targeted therapy.
