## Supplementary material for "Endosome dysfunction leads to gain-of-function TLR7 and human lupus": Table S1

### Sheet: Tabelle1
Table 1. Laboratory data of P1.
Parameter	Unit	Mat.	Reference range	Result
Clinical chemistry
Sodium	mmol/l	S	134 - 143	133
Potassium	mmol/l	S	3.3 - 4.7	4.5
Chloride	mmol/l	S	97 - 107	101
Osmolality	mosm/kg	S	280 - 300	292
Glucose	mg/dl	S	60 − 99	83
Urea	mg/dl	S	14 - 36	14
Creatinine (Jaffé)	mg/dl	S	0.4 - 0.7	0.6
Uric acid	mg/dl	S	2.3 - 5.4	7.4
Calcium	mmol/l	S	2.20 - 2.70	2.22
Calcium (albumin−corrected)	mmol/l	S	2.20 - 2.70	2.24
Calcium (toal protein−corrected)	mmol/l	S	2.20 - 2.70	1.81
Magnesium	mmol/l	S	0.66 - 0,91	0.83
Anorganic phosphate	mg/dl	S	3.3 - 5.3	2.5
Ferritin	ng/ml	S	15 - 112	144
CRP	mg/dl	S	<= 0.8	< 0.1
ESR	mm/h	WB	<= 20	95
Serum amyloid A (SAA)	mg/l	S	<= 6.4	4.3
Total protein	g/dl	S	6.4 - 8.6	10.8
Albumin	g/dl	S	3.7 - 4.8	44807
% Albumin	%	S	55.3 - 68.9	3.9
IgG	g/l	S	7.00 - 15.60	64.5
IgA	g/l	S	0.53 - 2.04	0.64
IgM	g/l	S	0.30 - 1.80	4.99
GOT [AST]	U/l	S	<= 36	35
GPT [ALT]	U/l	S	<= 44	50
Gamma−GT	U/l	S	12 - 23	21
Alkaline phosphatase	U/l	S	129 - 417	132
Alpha−amylase	U/l	S	<= 105	112
LDH	U/l	S	120 - 260	194
Haptoglobin	g/l	S	0.88 - 3.44	1.36
Creatine kinase (CK)	U/l	S	31 - 172	25
Bicarbonate	mmol/l	S	16 - 25	24
SARS−CoV−2 N−AB (total; Roche)		S	not reactive	reactive
SARS−CoV−2 S−AB (total; Roche)	U/ml	S	< 0.8	4.9
Cystatin C	mg/l	S	0.60 - 1.40	1.27
25−OH−vitamine D (Roche)	ng/ml	S	20.0 - 100.0	70.6
Urine
Urine volume	ml	U		800
Urine collection time	h	U		24
Sodium	mmol/l	U	64 - 172	71
Sodium / creatinine	mmol/g	U	54 - 360	92
Potassium	mmol/l	U	25.0 - 130.0	51.1
Potassium / creatinine	mmol/g	U	23.0 - 182.0	66.4
Chloride	mmol/l	U	50.0 - 220.0	78.8
Chloride / creatinine	mmol/g	U	72.0 - 342.0	102
Osmolality	mosm/kg	U	50 - 1200	366
Glucose	mg/dl	U	<= 15.0	4.7
Urea	g/l	U	17.00 - 36.00	6.34
Creatinine (Jaffé)	mg/dl	U	29.0 - 226.0	77
Uric acid	mg/dl	U	after definition	35
Uruc acid / creatinine	mg/g	U	after definition	455
Calcium	mmol/l	U	1.70 - 5.30	<0.20
Phosphate	mg/dl	U	22.0 - 74.0	41.8
Phosphate / creatinine	mg/g	U	<= 1000	543
Total protein	mg/dl	U	<= 15.0	29.3
Total protein / creatinine	mg/g	U	<= 100.0	381
Albumin	mg/dl	U	<= 2.0	15.6
Albumin / creatinine	mg/g	U	<= 20.00	203
Alpha−1−microglobulin	mg/l	U	<= 12.0	5.7
A−1−microglobulin / creatinine	mg/g	U		7.40
IgG	mg/dl	U	<= 1.0	2.5
IgG / creatinine	mg/g	U	<= 12.0	32.5
Hematology
Blood count		EB
Leucocytes	G/l	EB	4.10 - 12.00	3.63
Erythrocytes	T/l	EB	4.07 - 5.42	3.61
Hemoglobin	g/dl	EB	11.8 - 14.8	10.7
Hematocrit	l/l	EB	0.320 - 0.420	0.307
MCV	fl	EB	74.0 - 86.7	85.0
MCH	pg	EB	25.1 - 31.4	29.6
MCHC	g/dl	EB	33.2 - 37.7	34.9
Platelets	G/l	EB	215 - 594	302
Reticulocytes	Per mill	EB	10 - 19	14
Reticulocyte−Hb−equivalent	pg	EB	30.4 - 39.7	33.3
Normoblasts (auto.)	/100 Leu	EB	<= 1.0	< 0.1
RDW−CV	%	EB	12.2 - 14.4	13.7
PDW	fl	EB	after definition	11
MPV	fl	EB	9.3 - 11.3	10.5
Complete blood count (auto.)		EB
Immature granulocytes	%	EB	<= 1	1
Neutrophilic granulocytes	%	EB	30 - 71	42
Lymphocytes	%	EB	17 - 58	48
Monocytes	%	EB	4 - 11	9
Eosinophilic granulocytes	%	EB	<= 4	< 1
Basophilic granulocytes	%	EB	<= 1	< 1
Neutrophilic granulocytes	G/l	EB	1.57 - 6.70	1.53
Lymphocytes	G/l	EB	1.32 - 4.07	1.74
Monocytes	G/l	EB	0.21 - 0.77	0.32
Eosinophilic granulocytes	G/l	EB	0.05 - 0.69	<0.01
Basophilic granulocytes	G/l	EB	0.01 - 0.10	0.02
Coagulation
Prothrombin time	%	CP	70 - 120	77
INR		CP	0.8 - 1.2	1.2
aPTT (LA−sensitive)	sec	CP	25 - 42	29
aPTT (LA−insensitive)	sec	CP	22 - 34	25
Fibrinogen (derived)	mg/dl	CP	160 - 460	240
Antithrombin	%	CP	75 - 130	85
Lupus anticoagulant		CP		not detectable
Immunologie, protein chemistry
Monoclonal Ig (IFIX)		S		not detectable
Complement componet C3 / protein	g/l	S	0.74 - 1.27	0.52#
Complement componet C4 /protein	g/l	S	0.18 - 0.47	<0.02#
Total complement classical pathway / function	%	EP	74 - 151	14#
Total complement alternative pathway / function	%	EP	60 - 140	not detectable#
Complement component C3d / protein	mU/l	EP	<40	59#
Terminal complement complex sC5b-9 / protein	ng/ml	EP	58-239	1,127#
Complement C1q / protein	ng/dl	EP	5-25	16#
Anti-C1q-AB (IgG)	U/ml	EP	<10	22#
Antinuclear antibodies(ANA)	Titer	S	<1:50	>1:12,800*
Anti-ds-DNA antibodies (ELISA)	IE/ml	S	<= 100	461
ENA−screen (ELISA)	Ratio	S	not detectable	positive
RNP/Sm−AB	Ratio	S	not detectable	(+)
Sm−AB	Ratio	S	not detectable	not detectable
SS−A−AB	Ratio	S	not detectable	++
SS−B−AB	Ratio	S	not detectable	+
Scl 70−AB	Ratio	S	not detectable	not detectable
Centromer−protein B−AB	Ratio	S	not detectable	not detectable
Jo−1−AB	Ratio	S	not detectable	not detectable
Ribosomale protein P−AB	Ratio	S	not detectable	not detectable
Cardiolipin−AB (IgG)	GPL−U/ml	S	<= 12.0	2.4
Cardiolipin−AB (IgM)	MPL−U/ml	S	<= 12.0	< 2.0
Beta−2−glykoprotein−I−AB (IgG)	U/ml	S	<= 20.0	2.6
Beta−2−glykoprotein−I−AB (IgM)	U/ml	S	<= 20.0	14.6
Anti-thyroid-peroxidase-AB	IU/ml	S	<5.61	791.1
Anti-TSH-receptor-AB	IU/l	S	<1.8	1.1
IgG1−subclass	g/l	S	3.70 - 9.30	45.5
IgG2−subclass	g/l	S	1.00 - 4.00	1.72
IgG3−subclass	g/l	S	0.22 - 1.09	1.54
IgG4−Subclass	g/l	S	0.043 - 1.900	0.109
Results outside the reference range are given in red on a gray background
*Granular fluorescence patter, granular cytoplasmic fluorescence on HEp2-cells
#High-grade complement system activation
Material: S serum, WB whole blood, U urin, EB EDTA-blood, CP citrate plasma, EP EDTA-plasma, AB antibody
